# Competing regulatory modules control the transition between mammalian gastrulation modes

**DOI:** 10.1101/2025.05.07.652670

**Authors:** Alexandra E. Wehmeyer, Johanna K. Schmitt, Felix Eggersdorfer, Lea Zissel, Chiara M. Schröder, Mehmet Tekman, André Dias, Katrin M. Schüle, Simone Probst, Alfonso Martinez-Arias, Katie McDole, Sebastian J. Arnold

## Abstract

During mammalian gastrulation cells of the primary germ layers are generated in anterior-to-posterior sequence employing different morphogenetic modes. Initial gastrulation is characterized by cell ingression through the early primitive streak, followed by posterior embryonic axis elongation via cell recruitment from progenitor pools. Molecular details of different genetic programs controlling early and late gastrulation remain ill described. Here, we employed stem cell-based mouse gastruloids to reveal two consecutively acting regulatory modules that orchestrate spatiotemporal progression of gastrulation. The early anterior module consists of the Tbx transcription factor *Eomes*, and signalling molecules *Nodal* and *Wnt3* that initiate gastrulation and generate anterior mesoderm and definitive endoderm from the early streak. The anterior module represses the second, *Tbxt/Wnt3a* posterior regulatory module controlling axial extension at trunk levels. Both circuitries are self-reinforcing while mutually repressing the counteracting module at multiple levels as the molecular basis for the spatiotemporal progression of gastrulation along the AP axis.
