## Supplementary Table 1 for "Competing regulatory modules control the transition between mammalian gastrulation modes"

### Sheet: WT
	WT (CHIR-treated)													WT (ActA-treated)
	Replicate 1 (n= 42)				Replicate 2 (n=61)				Replicate 3 (n=35)					Replicate 1 (n=24)				Replicate 2 (n=39)				Replicate 3 (n=20)
	length/µm	width/µm	length/width ratio		length/µm	width/µm	length/width ratio		length/µm	width/µm	length/width ratio			length/µm	width/µm	length/width ratio		length/µm	width/µm	length/width ratio		length/µm	width/µm	length/width ratio
	560	262	2.1374		509	237	2.14768		650	193	3.36788			563	441	1.27664		423	398	1.06281		522	446	1.1704
	658	270	2.43704		649	218	2.97706		662	260	2.54615			539	444	1.21396		580	513	1.1306		581	405	1.43457
	662	312	2.12179		663	187	3.54545		640	214	2.99065			458	423	1.08274		500	417	1.19904		523	361	1.44875
	586	356	1.64607		587	292	2.01027		570	275	2.07273			563	439	1.28246		598	563	1.06217		582	356	1.63483
	770	350	2.2		625	296	2.11149		643	310	2.07419			460	443	1.03837		559	542	1.03137		478	373	1.2815
	807	262	3.08015		537	181	2.96685		627	247	2.53846			539	425	1.26824		544	518	1.05019		586	376	1.55851
	523	257	2.03502		610	290	2.10345		688	200	3.44			555	409	1.35697		530	396	1.33838		486	440	1.10455
	692	270	2.56296		612	200	3.06		990	210	4.71429			524	397	1.3199		546	507	1.07692		569	391	1.45524
	671	216	3.10648		669	210	3.18571		619	272	2.27574			536	393	1.36387		599	451	1.32816		480	440	1.09091
	690	223	3.09417		592	228	2.59649		728	194	3.75258			536	443	1.20993		604	580	1.04138		563	410	1.37317
	577	263	2.19392		606	260	2.33077		779	216	3.60648			582	399	1.45865		567	511	1.10959		490	419	1.16945
	663	390	1.7		550	224	2.45536		522	217	2.40553			523	424	1.23349		499	351	1.42165		513	450	1.14
	750	262	2.8626		660	201	3.28358		931	189	4.92593			520	448	1.16071		512	481	1.06445		517	406	1.2734
	450	301	1.49502		604	238	2.53782		584	201	2.90547			557	437	1.2746		596	489	1.21881		560	318	1.76101
	697	258	2.70155		563	233	2.41631		696	172	4.04651			552	416	1.32692		504	415	1.21446		540	457	1.18162
	598	279	2.14337		618	217	2.84793		663	351	1.88889			530	391	1.3555		593	412	1.43932		567	488	1.16189
	850	212	4.00943		614	212	2.89623		715	227	3.14978			599	455	1.31648		582	432	1.34722		546	535	1.02056
	783	289	2.70934		611	218	2.80275		620	262	2.36641			587	422	1.391		492	430	1.14419		650	487	1.3347
	672	311	2.16077		586	226	2.59292		683	270	2.52963			570	447	1.27517		594	416	1.42788		510	456	1.11842
	713	249	2.86345		589	227	2.59471		683	190	3.59474			597	425	1.40471		543	524	1.03626		595	545	1.09174
	477	314	1.51911		576	249	2.31325		928	185	5.01622			506	469	1.07889		574	498	1.15261
	690	309	2.23301		600	217	2.76498		716	191	3.74869			589	388	1.51804		636	419	1.5179
	667	262	2.5458		689	240	2.87083		714	171	4.17544			521	414	1.25845		605	554	1.09206
	546	268	2.03731		595	239	2.48954		827	221	3.74208			500	470	1.06383		539	422	1.27725
	606	319	1.89969		592	261	2.2682		649	192	3.38021							559	529	1.05671
	750	222	3.37838		554	218	2.54128		721	220	3.27727							532	413	1.28814
	582	304	1.91447		631	209	3.01914		796	190	4.18947							575	409	1.40587
	877	181	4.8453		561	231	2.42857		776	171	4.53801							593	468	1.26709
	579	321	1.80374		586	233	2.51502		640	245	2.61224							610	424	1.43868
	591	333	1.77477		600	225	2.66667		654	185	3.53514							563	501	1.12375
	604	265	2.27925		551	243	2.26749		641	194	3.30412							532	512	1.03906
	503	366	1.37432		692	229	3.02183		852	175	4.86857							486	454	1.07048
	670	284	2.35915		626	260	2.40769		581	220	2.64091							550	399	1.37845
	788	266	2.96241		449	259	1.73359		576	208	2.76923							532	470	1.13191
	592	260	2.27692		601	245	2.45306		690	175	3.94286							543	417	1.30216
	869	263	3.30418		603	239	2.52301											534	361	1.47922
	714	308	2.31818		544	240	2.26667											561	445	1.26067
	777	252	3.08333		651	214	3.04206											615	415	1.48193
	580	289	2.00692		625	229	2.72926											549	419	1.31026
	688	263	2.61597		719	193	3.72539
	577	277	2.08303		605	220	2.75
	670	265	2.5283		536	250	2.144
					550	207	2.657
					643	210	3.0619
					650	237	2.74262
					671	245	2.73878
					520	276	1.88406
					515	222	2.31982
					525	236	2.22458
					637	516	1.2345
					564	242	2.33058
					689	241	2.85892
					540	220	2.45455
					579	291	1.98969
					560	227	2.46696
					511	229	2.23144
					637	189	3.37037
					573	217	2.64055
					704	229	3.07424
					621	204	3.04412
					656	248	2.64516
Median	668.5	269	2.27808		601	229	2.59292		683	208	3.36788			539	425	1.27591		559	445	1.21446		543	429.5	1.22751

### Sheet: BraKO
	BraKO (CHIR-treated)													BraKO (ActA-treated)
	Replicate 1 (n= 28)				Replicate 2 (n=33)				Replicate 3 (n=40)					Replicate 1 (n=43)				Replicate 2 (n=22)				Replicate 3 (n=30)
	length/µm	width/µm	length/width ratio		length/µm	width/µm	length/width ratio		length/µm	width/µm	length/width ratio			length/µm	width/µm	length/width ratio		length/µm	width/µm	length/width ratio		length/µm	width/µm	length/width ratio
	618	529	1.16824		514	493	1.0426		531	476	1.11555			510	473	1.07822		441	401	1.09975		574	407	1.41032
	606	558	1.08602		541	407	1.32924		494	482	1.0249			557	470	1.18511		527	426	1.23709		563	413	1.3632
	648	547	1.18464		524	482	1.08714		490	449	1.09131			518	499	1.03808		462	407	1.13514		549	426	1.28873
	717	671	1.06855		496	495	1.00202		490	468	1.04701			503	503	1		432	390	1.10769		551	394	1.39848
	571	644	0.886646		505	500	1.01		468	410	1.14146			525	504	1.04167		541	473	1.14376		610	521	1.17083
	708	665	1.06466		481	431	1.11601		529	520	1.01731			521	500	1.042		543	417	1.30216		506	388	1.30412
	582	580	1.00345		483	425	1.13647		499	493	1.01217			550	525	1.04762		470	405	1.16049		502	493	1.01826
	611	607	1.00659		506	435	1.16322		509	497	1.02414			548	458	1.19651		493	452	1.09071		520	434	1.19816
	682	575	1.18609		490	471	1.04034		487	457	1.06565			554	523	1.05927		491	406	1.20936		518	439	1.17995
	694	578	1.20069		503	500	1.006		487	430	1.13256			534	520	1.02692		552	386	1.43005		501	432	1.15972
	700	555	1.26126		571	479	1.19207		513	487	1.05339			560	511	1.09589		524	390	1.34359		491	441	1.11338
	655	502	1.30478		513	472	1.08686		384	368	1.04348			458	471	0.972399		524	390	1.34359		554	459	1.20697
	576	559	1.03041		507	496	1.02218		526	507	1.03748			545	511	1.06654		472	415	1.13735		547	461	1.18655
	565	535	1.05607		525	507	1.0355		510	501	1.01796			532	527	1.00949		472	381	1.23885		532	434	1.22581
	577	568	1.01585		506	412	1.22816		503	463	1.08639			549	492	1.11585		542	405	1.33827		489	455	1.07473
	745	583	1.27787		488	439	1.11162		535	472	1.13347			540	503	1.07356		540	407	1.32678		538	447	1.20358
	613	572	1.07168		497	434	1.14516		543	471	1.15287			484	521	0.928983		534	429	1.24476		572	410	1.39512
	712	531	1.34087		583	418	1.39474		525	471	1.11465			554	519	1.06744		579	515	1.12427		512	449	1.14031
	569	556	1.02338		487	464	1.04957		511	466	1.09657			569	515	1.10485		587	444	1.32207		500	413	1.21065
	562	557	1.00898		491	454	1.0815		598	456	1.3114			552	522	1.05747		525	388	1.35309		516	394	1.30964
	594	533	1.11445		555	441	1.2585		492	449	1.09577			561	482	1.1639		494	460	1.07391		519	444	1.16892
	593	545	1.08807		458	378	1.21164		518	510	1.01569			543	522	1.04023		521	444	1.17342		545	389	1.40103
	654	590	1.10847		505	446	1.13229		523	510	1.02549			569	494	1.15182						535	443	1.20767
	625	558	1.12007		534	526	1.01521		600	539	1.11317			563	535	1.05234						537	439	1.22323
	604	592	1.02027		581	475	1.22316		544	487	1.11704			515	465	1.10753						526	401	1.31172
	637	552	1.15399		493	454	1.0859		526	504	1.04365			542	525	1.03238						516	398	1.29648
	600	588	1.02041		484	441	1.09751		500	490	1.02041			536	486	1.10288						468	448	1.04464
	683	622	1.09807		506	430	1.17674		552	515	1.07184			572	508	1.12598						540	378	1.42857
					428	421	1.01663		516	488	1.05738			549	544	1.00919						501	472	1.06144
					604	502	1.20319		523	468	1.11752			549	529	1.03781						529	445	1.18876
					503	459	1.09586		506	421	1.2019			624	518	1.20463
					555	483	1.14907		537	509	1.05501			575	529	1.08696
					573	571	1.0035		503	464	1.08405			557	552	1.00906
									528	490	1.07755			463	446	1.03812
									426	425	1.00235			535	525	1.01905
									484	411	1.17762			545	492	1.10772
									484	453	1.06843			527	520	1.01346
									458	416	1.10096			561	501	1.11976
									429	389	1.10283			546	546	1
									508	439	1.15718			552	471	1.17197
														526	514	1.02335
														535	484	1.10537
														520	483	1.0766
Median	615.5	563.5	1.08705		506	459	1.09751		509.5	471	1.0808			545	511	1.05927		524	407	1.22322		527.5	436.5	1.20732

### Sheet: EoKO
	EoKO (CHIR-treated)													EoKO (ActA-treated)
	Replicate 1 (n= 37)				Replicate 2 (n=43)				Replicate 3 (n=33)					Replicate 1 (n=44)				Replicate 2 (n=41)				Replicate 3 (n=33)
	length/µm	width/µm	length/width ratio		length/µm	width/µm	length/width ratio		length/µm	width/µm	length/width ratio			length/µm	width/µm	length/width ratio		length/µm	width/µm	length/width ratio		length/µm	width/µm	length/width ratio
	750	274	2.73723		450	220	2.04545		520	206	2.52427			461	222	2.07658		450	263	1.71103		446	196	2.27551
	694	262	2.64885		543	173	3.13873		491	190	2.58421			434	228	1.90351		437	221	1.97738		502	252	1.99206
	770	232	3.31897		547	191	2.86387		545	181	3.01105			444	190	2.33684		716	372	1.92473		400	211	1.89573
	713	237	3.00844		533	170	3.13529		463	223	2.07623			430	203	2.11823		404	248	1.62903		458	196	2.33673
	656	349	1.87966		549	159	3.45283		507	195	2.6			455	214	2.12617		430	222	1.93694		408	226	1.80531
	708	244	2.90164		522	168	3.10714		409	202	2.02475			446	173	2.57803		430	296	1.4527		585	196	2.98469
	597	268	2.22761		439	160	2.74375		508	233	2.18026			352	292	1.20548		414	232	1.78448		467	201	2.32338
	686	275	2.49455		430	171	2.51462		500	224	2.23214			450	213	2.11268		477	220	2.16818		496	210	2.3619
	595	272	2.1875		485	171	2.83626		448	176	2.54545			342	271	1.26199		584	217	2.69124		548	197	2.78173
	570	305	1.86885		893	230	3.88261		477	238	2.0042			355	244	1.45492		474	252	1.88095		515	195	2.64103
	626	285	2.19649		610	169	3.60947		504	237	2.12658			432	189	2.28571		495	208	2.37981		565	214	2.64019
	577	319	1.80878		475	178	2.66854		622	271	2.2952			503	252	1.99603		455	259	1.75676		630	215	2.93023
	658	250	2.632		507	148	3.42568		672	275	2.44364			549	253	2.16996		422	245	1.72245		597	210	2.84286
	569	264	2.1553		498	148	3.36486		606	269	2.25279			526	259	2.03089		444	213	2.08451		614	207	2.96618
	630	265	2.37736		554	187	2.96257		568	257	2.21012			502	254	1.97638		520	220	2.36364		599	200	2.995
	696	291	2.39175		497	157	3.16561		499	252	1.98016			560	220	2.54545		448	197	2.27411		560	182	3.07692
	649	310	2.09355		493	166	2.96988		439	232	1.89224			536	237	2.2616		495	249	1.98795		658	191	3.44503
	666	261	2.55172		570	173	3.2948		456	203	2.24631			393	210	1.87143		482	200	2.41		656	206	3.18447
	590	281	2.09964		807	282	2.8617		490	202	2.42574			528	256	2.0625		610	208	2.93269		569	209	2.72249
	553	274	2.01825		429	184	2.33152		600	208	2.88462			554	265	2.09057		440	230	1.91304		558	253	2.20553
	561	293	1.91468		521	194	2.68557		471	219	2.15068			626	233	2.6867		564	328	1.71951		615	253	2.43083
	595	270	2.2037		531	203	2.61576		562	222	2.53153			331	261	1.2682		435	208	2.09135		567	196	2.89286
	568	283	2.00707		492	177	2.77966		569	253	2.24901			459	268	1.71269		574	250	2.296		593	241	2.46058
	563	239	2.35565		589	191	3.08377		596	285	2.09123			573	232	2.46983		588	213	2.76056		546	210	2.6
	685	239	2.86611		556	139	4		513	216	2.375			592	228	2.59649		526	257	2.04669		503	227	2.21586
	700	269	2.60223		541	143	3.78322		478	207	2.30918			527	206	2.55825		762	278	2.74101		505	204	2.47549
	611	327	1.8685		580	163	3.55828		555	204	2.72059			562	244	2.30328		486	359	1.35376		601	187	3.2139
	676	240	2.81667		507	185	2.74054		507	204	2.48529			515	281	1.83274		543	204	2.66176		585	185	3.16216
	640	257	2.49027		660	180	3.66667		519	194	2.67526			564	233	2.4206		551	276	1.99638		607	190	3.19474
	640	284	2.25352		555	172	3.22674		403	198	2.03535			430	272	1.58088		606	238	2.54622		683	185	3.69189
	654	247	2.64777		561	153	3.66667		572	264	2.16667			524	245	2.13878		416	283	1.46996		627	206	3.04369
	610	317	1.92429		453	198	2.28788		551	267	2.06367			553	253	2.18577		434	309	1.40453		565	170	3.32353
	710	250	2.84		436	181	2.40884		509	186	2.73656			570	215	2.65116		510	267	1.91011		607	212	2.86321
	687	226	3.03982		472	175	2.69714							508	194	2.61856		545	263	2.07224
	612	304	2.01316		505	202	2.5							430	239	1.79916		468	230	2.03478
	639	312	2.04808		557	173	3.21965							472	273	1.72894		486	263	1.84791
	605	296	2.04392		410	180	2.27778							578	219	2.63927		560	259	2.16216
					523	187	2.79679							578	207	2.79227		661	234	2.82479
					472	174	2.71264							578	210	2.75238		595	265	2.24528
					555	152	3.65132							518	250	2.072		616	215	2.86512
					483	164	2.94512							552	231	2.38961		480	224	2.14286
					559	170	3.28824							451	224	2.01339
					480	131	3.66412							501	235	2.13191
														504	232	2.17241
Median	640	272	2.25352		522	173	2.96988		508	219	2.25279			506	233	2.12904		486	245	2.04669		567	206	2.78173

### Sheet: dKO
	dKO (CHIR-treated)													dKO (ActA-treated)
	Replicate 1 (n= 47)				Replicate 2 (n=33)				Replicate 3 (n=41)					Replicate 1 (n=47)				Replicate 2 (n=34)				Replicate 3 (n=47)
	length/µm	width/µm	length/width ratio		length/µm	width/µm	length/width ratio		length/µm	width/µm	length/width ratio			length/µm	width/µm	length/width ratio		length/µm	width/µm	length/width ratio		length/µm	width/µm	length/width ratio
	277	234	1.18376		336	263	1.27757		248	234	1.05983			406	402	1.00995		402	382	1.05236		360	357	1.0084
	253	249	1.01606		253	248	1.02016		257	253	1.01581			436	429	1.01632		398	373	1.06702		336	328	1.02439
	269	263	1.02281		278	269	1.03346		264	240	1.1			449	443	1.01354		375	363	1.03306		391	387	1.01034
	236	233	1.01288		275	242	1.13636		267	224	1.19196			440	437	1.00686		378	348	1.08621		388	373	1.04021
	280	271	1.03321		267	253	1.05534		278	268	1.03731			427	423	1.00946		392	387	1.01292		371	364	1.01923
	273	269	1.01487		276	274	1.0073		259	255	1.01569			427	415	1.02892		347	341	1.0176		359	334	1.07485
	251	238	1.05462		329	325	1.01231		277	271	1.02214			415	403	1.02978		395	367	1.07629		351	336	1.04464
	234	228	1.02632		269	265	1.01509		279	267	1.04494			416	409	1.01711		362	353	1.0255		356	255	1.39608
	280	265	1.0566		276	240	1.15		287	266	1.07895			434	431	1.00696		372	363	1.02479		398	398	1
	252	245	1.02857		337	284	1.18662		242	216	1.12037			410	410	1		346	340	1.01765		384	375	1.024
	284	282	1.00709		260	244	1.06557		253	250	1.012			429	425	1.00941		392	370	1.05946		388	381	1.01837
	172	172	1		260	248	1.04839		258	251	1.02789			399	386	1.03368		365	365	1		391	386	1.01295
	259	257	1.00778		270	261	1.03448		246	235	1.04681			418	410	1.01951		382	358	1.06704		366	364	1.00549
	312	308	1.01299		250	229	1.0917		269	250	1.076			441	437	1.00915		384	383	1.00261		400	392	1.02041
	290	288	1.00694		246	240	1.025		282	266	1.06015			450	442	1.0181		370	370	1		370	374	0.989305
	292	277	1.05415		252	249	1.01205		254	254	1			441	440	1.00227		401	370	1.08378		369	358	1.03073
	288	286	1.00699		260	237	1.09705		247	234	1.05556			428	428	1		431	406	1.06158		389	380	1.02368
	323	315	1.0254		241	233	1.03433		316	307	1.02932			441	427	1.03279		393	377	1.04244		372	370	1.00541
	294	280	1.05		237	233	1.01717		295	292	1.01027			446	431	1.0348		355	333	1.06607		403	386	1.04404
	284	273	1.04029		281	274	1.02555		280	262	1.0687			434	423	1.026		361	340	1.06176		365	363	1.00551
	290	279	1.03943		282	267	1.05618		235	219	1.07306			433	420	1.03095		394	388	1.01546		409	363	1.12672
	277	276	1.00362		300	266	1.12782		222	216	1.02778			450	446	1.00897		379	379	1		356	345	1.03188
	432	417	1.03597		246	245	1.00408		256	253	1.01186			440	427	1.03044		383	371	1.03235		403	383	1.05222
	279	267	1.04494		256	251	1.01992		246	235	1.04681			389	387	1.00517		361	352	1.02557		367	357	1.02801
	302	295	1.02373		286	283	1.0106		244	238	1.02521			443	436	1.01606		356	354	1.00565		379	374	1.01337
	288	276	1.04348		278	267	1.0412		281	268	1.04851			427	425	1.00471		368	360	1.02222		355	345	1.02899
	288	283	1.01767		271	269	1.00743		253	227	1.11454			443	430	1.03023		381	375	1.016		395	372	1.06183
	285	276	1.03261		281	248	1.13306		251	233	1.07725			423	421	1.00475		396	394	1.00508		396	375	1.056
	315	282	1.11702		264	225	1.17333		283	271	1.04428			446	441	1.01134		373	361	1.03324		362	353	1.0255
	271	269	1.00743		260	195	1.33333		260	253	1.02767			453	436	1.03899		412	401	1.02743		387	382	1.01309
	275	262	1.04962		284	278	1.02158		255	230	1.1087			420	410	1.02439		393	387	1.0155		352	349	1.0086
	314	314	1		268	243	1.10288		275	262	1.04962			440	437	1.00686		377	358	1.05307		400	392	1.02041
	298	298	1		266	242	1.09917		240	230	1.04348			436	434	1.00461		375	370	1.01351		386	373	1.03485
	312	307	1.01629						243	219	1.10959			434	427	1.01639		401	395	1.01519		397	393	1.01018
	245	237	1.03376						277	262	1.05725			437	435	1.0046						385	371	1.03774
	323	323	1						236	230	1.02609			421	421	1						362	338	1.07101
	333	322	1.03416						254	249	1.02008			318	310	1.02581						345	342	1.00877
	273	269	1.01487						264	254	1.03937			393	382	1.0288						373	373	1
	306	304	1.00658						267	244	1.09426			411	387	1.06202						369	350	1.05429
	281	270	1.04074						311	307	1.01303			413	407	1.01474						386	356	1.08427
	302	288	1.04861						287	265	1.08302			397	393	1.01018						378	367	1.02997
	317	314	1.00955											404	390	1.0359						374	367	1.01907
	309	286	1.08042											404	401	1.00748						376	369	1.01897
	284	277	1.02527											421	417	1.00959						355	354	1.00282
	347	330	1.05152											404	397	1.01763						376	375	1.00267
	295	286	1.03147											394	388	1.01546						365	362	1.00829
	232	225	1.03111											350	346	1.01156						340	325	1.04615
Median	285	277	1.02632		269	249	1.0412		259	251	1.04681			427	423	1.01474		380	370	1.02553		374	367	1.02368
