## Supplementary Table 2 for "Competing regulatory modules control the transition between mammalian gastrulation modes"

### Sheet: Tabelle1
	CHIR
Gene	72_WT_CHIR	96_WT_CHIR	120_WT_CHIR	72_BraKO_CHIR	96_BraKO_CHIR	120_BraKO_CHIR	72_EoKO_CHIR	96_EoKO_CHIR	120_EoKO_CHIR
Snai1	1603.37	1044.48	207.702	2611.03	707.737	256.068	287.56	302.226	192.104
Evx1	5441.77	605.006	47.5865	8335.95	2976.62	75.6468	3980.66	3981.84	194.453
Dkk1	1254.35	83.6126	5.4929	2711.11	2346.78	284.98	133.398	283.596	4.68223
Nphp3	820.508	476.774	402.176	1020.14	873.298	567.841	596.691	488.739	436.352
Bmp7	1292.38	636.399	689.986	2052.31	2025.11	781.322	848.69	1282.97	815.751
Six2	76.1459	59.0993	59.7148	1097.1	787.569	107.825	7.80036	1.82575	98.4052
Nanog	789.858	3.4673	10.2122	4181.49	411.584	17.2871	301.133	2.78908	3.59902
Dpcd	391.541	320.249	354.819	427.734	369.799	333.812	367.985	343.136	352.184
Hhex	136.464	85.2176	69.99	232.448	79.5405	226.853	70.4595	75.3812	27.5654
Tulp3	1705.18	1449.69	1373.46	1988.7	1845.64	1509.72	1542.17	1349.95	1464
Dvl2	2902.8	2560.88	2801.63	3091.61	2788.22	2824.46	2843.49	2318.86	2848.57
Lhx1	2034.9	1560.95	33.2554	8205.93	2166.74	847.442	13.1867	12.5995	12.7573
Mesp1	307.276	297.007	8.00335	1615.23	322.633	5.28884	11.8086	4.39818	25.9941
Foxa2	258.177	20.6397	64.6978	746.246	284.489	470.394	429.089	20.7457	0
Sox17	31.4814	59.62	120.222	895.377	859.998	685.819	21.0638	37.0026	0.746804
Gsc	665.408	37.0787	5.49312	2361.16	365.088	8.5512	4.80593	11.1884	5.22232
Lbx1	3.71319	6.0515	18.3181	11.3614	138.502	51.6881	2.77308	3.85532	3.04796
Cyp26a1	293.554	249.55	29.4546	2002.45	1026.86	161.385	0.500843	385.818	42.0509
Fkbp8	4185.06	3780.57	3947.9	4738.32	4716.04	4136.08	4099.18	3826.73	3830.36
Hes1	1384.39	631.401	1068.45	3225.4	1543.13	965.629	145.369	753.993	1285.05
Otx1	57.4107	3.8789	1.37714	245.028	37.4939	0.689419	5.09733	4.94366	2.28803
Otx2	138.596	10.5579	2.4471	1489.59	99.5674	9.10591	11.3287	0.75951	0.237276
Fgf10	280.231	209.149	41.4613	548.083	2089.87	304.118	5.63838	15.9014	24.732
Hoxb1	2560.37	2075.17	241.381	527.485	2392.01	1034.28	1900.87	2115.44	790.854
Msx1	692.132	524.41	210.648	2135.67	5820.04	3848.66	218.732	3322.46	164.536
Msx2	39.0874	16.6528	34.7913	100.881	2201.51	1035.12	23.6208	44.3614	50.357
Dlx3	16.6964	70.8403	18.5101	7.00392	225.816	107.174	5.76632	39.7951	16.3274
Dlx6	6.40627	6.14587	1.99105	8.56638	72.6776	75.387	50.5025	50.1966	4.68463
Foxf1	5.09763	146.862	18.1351	18.9004	2571.7	2484.25	8.96581	19.2795	27.2549
Crb2	605.338	1399.25	2250.69	595.537	3324.07	4297.08	649.626	2207.68	2642.42
Nog	20.9756	30.9141	27.4619	15.5047	274.021	378.115	34.931	133.3	35.6085
Tshz1	547.407	2018.86	1581.94	208.199	1138.38	2313.35	920.655	793.59	1638.55
Alx1	15.8458	151.992	78.8642	39.8235	53.935	794.608	22.4504	12.9196	20.6646
Bmp4	98.8417	58.0464	63.2314	46.0356	1278.28	1134.17	75.0539	106.944	30.6754
Bmp2	45.2346	59.4159	55.317	118.166	448.359	491.576	27.5745	46.5433	21.651
Tbx3	38.7899	54.4212	44.3119	62.2262	3435.77	977.46	53.8135	8.78424	10.2579
Tmem107	217.692	244.476	243.014	214.103	245.773	252.421	309.327	293.603	289.881
Sema3a	52.3372	493.865	1744.76	2.99368	157.571	695.078	14.8746	1437.39	3654.69
Hoxa2	106.408	566.314	565.247	12.9513	158.74	333.865	133.541	400.049	523.97
Hoxa4	121.792	228.568	226.779	4.74822	76.02	216.404	153.15	254.769	203.1
Hoxb3	219.497	987.473	684.803	27.4572	284.637	495.884	148.272	1082.43	1009.96
Hoxb4	652.198	1469.53	827.216	139.434	484.417	966.734	1008.7	1245.24	960.37
Hoxb5	108.712	458.805	314.832	14.9974	134.894	323.675	116.166	358.228	353.989
Hoxd3	7.61848	352.779	172.962	1.53097	39.2213	99.0221	3.53299	108.496	295.745
Hoxd4	48.0418	404.605	316.966	10.1961	118.313	157.125	14.099	377.104	587.561
Grhl3	171.478	269.667	435.223	66.7274	211.11	175.558	186.856	1000.06	1004.87
Meox1	2.92687	12100.7	8460.07	3.4803	67.5399	354.895	3.32708	18.8125	7036.64
Mllt3	1454.44	4024.23	3393.5	584.219	1515.99	1713.39	1439.24	7684.32	5717.09
Pax3	9.70733	1737.88	1823.31	2.14637	59.0265	769.937	15.1648	248.445	1323.36
Ssbp3	4236.35	6075.1	6919.54	5675.75	6648.01	6706.4	4126.2	7635.55	8830.39
Ets2	3181.86	2418.99	1161.16	888.923	799.879	1384.46	1626.62	5425.3	1668.23
Rfx3	1714.22	1624.46	1762	1013.58	903.004	1202.96	1693.17	1542.98	1717.99
Aldh1l2	85.0032	196.037	62.2101	113.514	111.624	78.7605	75.0481	309.945	174.521
Fgf3	124.269	466.529	34.0746	443.699	438.973	186.366	26.1056	676.947	42.3623
Myf5	22.0511	9.95604	24.8155	34.285	11.651	3.95928	1.45762	4.56095	12.0461
Bmi1	482.302	1643.53	2509.87	579.094	765.04	1407.47	669.888	603.359	1470.96
Tdrkh	228.549	292.64	572.215	213.799	377.817	438.717	221.038	501.612	850.075
Hes7	1132.78	1591.84	89.053	41.6151	128.471	6.69032	849.485	3614.56	386.944
Fgf8	2927.11	916.733	264.826	2716.19	688.039	47.0608	1063.89	2562.94	490.582
Zeb2	1219.16	2066.6	1769.79	769.939	1019.64	1380.11	1437.7	1322.9	1720.13
Lrp4	818.695	1447.06	1577.43	774.049	1167.56	1331.71	725.225	1818.48	2124.21
Sufu	2321.18	2878.74	2636.69	2674.8	2872.88	2769.25	2735.49	3073.96	2643.44
Ldb1	3823.24	5036.05	5601.38	3276.73	4874.25	5469.33	3816.06	5297.11	5832.12
Celsr1	2784.76	2230.18	4459.82	1137.53	1628.3	3835.55	2733.66	7257.53	5890.38
Rspo3	1871.25	2476.9	516.263	460.815	366.588	207.883	1091.81	3667.94	878.48
Wnt5a	1688.03	2577.39	1181.63	548.423	2060.62	1156.9	1152.96	1866.75	3648.68
Sox2	1064.22	1062.53	5699.3	310.492	567.322	2981.23	2245.36	4027.48	7239.07
Cdx2	7679.33	2843.93	1254.45	1753.33	4978.52	959.873	15002	16120.6	5087.82
Cdx4	41.4047	38.8122	62.4414	9.762	8.31845	0.240823	64.5237	601.197	256.643
Peg12	71.8903	526.277	1925	237.415	616.294	1464.8	158.224	1092	2675.1
Zbtb16	49.1995	516	1947.23	26.3763	340.426	1207.63	60.6355	2595.13	2125.14
Sox13	694.908	1143.32	2561.19	551.454	1263.52	2477.55	991.756	2517.45	3329.53
Hoxc5	281.143	193.883	361.085	21.3772	138.398	338.577	135.412	743.067	675.358
Hoxb8	2437.01	1873.57	3211.19	398.438	1371.69	1760.04	3863.4	7322.51	3682.31
Tbx6	2046.08	2677.15	65.625	300.639	98.7826	19.8896	115.612	1715.04	127.203
Foxc2	3.63513	10059.1	2819.93	21.6884	101.297	316.359	1.38242	94.1079	2952.95
Sox11	6229.51	7989.05	11422.3	5339.17	6684.6	8398.91	7658.15	6294.2	12275.4
Hes5	11.3519	196.421	562.088	2.99626	22.9613	416.831	6.85343	222.494	573.478
Tbx18	16.9643	267.721	374.059	3.39147	0.973341	5.50989	15.3433	8.19842	100.687
Wls	2034.85	3368.67	4525.92	1374.17	3819.96	4171.65	2657.6	5658.91	6307.06
Gdf11	501.991	929.847	1939.88	212.951	696.055	1324.94	1020.47	2525.5	2821.53
Hes3	172.102	69.3704	1242.38	44.793	108.075	620.264	1184.46	363.276	988.178
Hoxa5	272.326	503.611	855.092	18.7958	203.015	543.453	268.316	258.604	887.559
Hoxb6	375.795	686.866	899.47	46.3946	389.856	665.199	235.393	1842.52	1313.81
Hoxb7	299.323	861.563	1414.26	31.0319	428.754	607.926	479.332	2263.97	2282.98
Hoxc4	278.159	549.591	940.232	27.7518	352.582	566.061	220.365	2323.61	2275.44
Hoxc8	171.408	1051.54	1419.92	26.9163	664.329	713.132	58.6873	5895.42	2051.38
Hoxd8	54.627	252.293	355.509	22.4423	153.075	288.604	12.4875	198.472	985.776
Hoxd9	80.3151	124.689	156.438	82.5075	455.861	145.204	7.01957	134.939	1179.39
Hoxa6	6.2008	21.492	104.047	0.497007	13.8983	31.9282	2.71478	59.4998	198.872
Hoxa7	49.0684	407.064	1225.74	15.6205	226.298	390.38	41.5662	2056.25	2417.11
Hoxa9	27.588	34.2336	529.199	33.0752	319.462	266.167	1.33434	131.401	2654.54
Hoxb9	2462.73	3598.57	9001.88	383.218	2374.95	4862.43	3904.06	18418	10488.1
Hoxc6	110.586	242.3	1093.93	28.3936	240.021	444.422	39.5387	1586.96	2562.37
Hoxc9	26.7129	149	1382.28	6.48436	223.933	455.42	8.41933	961.816	2461.66
Hoxc10	1.02817	0.646195	68.6184	1.22717	26.2044	3.22558	1.0375	1.53571	663.695
Hoxa10	8.13813	7.7867	64.04	14.3137	114.063	45.1297	2.6156	20.0781	467.646
