## Supplementary Table 3 for "Competing regulatory modules control the transition between mammalian gastrulation modes"

### Sheet: Tabelle1
	ActA
Gene	72_WT_ActA	96_WT_ActA	120_WT_ActA	72_BraKO_ActA	96_BraKO_ActA	120_BraKO_ActA	72_EoKO_ActA	96_EoKO_ActA	120_EoKO_ActA
Snai1	241.481	1867.73	472.596	412.417	1221.4	543.025	164.464	1212.76	271.727
Evx1	577.16	1531.43	197.332	1202.83	1467.14	844.009	1589.24	1601.68	245.642
Dkk1	32.8775	729.36	769.477	37.1365	720.329	632.759	32.2626	181.207	13.7039
Nphp3	462.025	806.375	602.349	478.538	707.405	616.779	419.084	301.626	239.485
Bmp7	369.781	1685.6	1199.79	678.415	1238.62	994.703	346.231	463.811	673.44
Six2	74.2563	709.511	623.688	146.066	1066.51	789.207	47.7229	15.4259	142.33
Nanog	5562.7	1530.11	133.47	5837.5	2050.26	585.44	4824.21	95.4896	0.449363
Dpcd	288.415	332.573	220.187	273.851	325.496	243.311	246.292	268.803	236.228
Hhex	69.0941	494.245	228.701	87.2509	840.779	605.5	45.7865	54.0642	20.6218
Tulp3	1142.8	1373.99	1085.14	1206.78	1209.53	1228.65	1087.65	1067.61	813.059
Dvl2	1682.14	1809.7	1724.97	1842.05	1827.85	1645.86	1757.54	1441.34	1507.3
Lhx1	163.515	14051	1469.36	466.843	14533.4	4089.69	16.5856	669.695	82.3301
Mesp1	5.58939	1105.04	265.065	6.6881	700.364	606.476	4.32294	72.5196	24.2242
Foxa2	855.821	1707.65	554.769	1417.76	2016.37	928.826	129.721	13.7538	2.64453
Sox17	9.95922	2296.54	873.309	27.2993	3837.57	1778.52	3.58699	38.1768	3.16408
Gsc	518.062	1756.55	42.6556	960.949	2459.31	282.397	95.529	31.4162	11.7742
Lbx1	0.964465	2.1794	8.69423	0.571303	0	4.52448	1.81661	7.43817	1.56449
Cyp26a1	27.2183	4347.51	1069.45	73.7598	5910	3249.19	0.365697	198.207	161.125
Fkbp8	2691.77	2750.71	2137.39	2807.66	2765.28	2288.4	2665.19	2498.3	2292.43
Hes1	982.104	1912.17	760.53	1177.91	2036.64	1540.37	756.314	629.69	698.507
Otx1	67.594	178.753	58.3693	66.5808	158.66	90.4899	21.5156	1.61729	1.94044
Otx2	1981.86	2324.85	794.515	1961.92	3734.98	1780.76	325.959	1.57455	0.360011
Fgf10	14.2285	886.388	735.609	11.9585	1041.91	1317.18	6.784	65.4548	17.5828
Hoxb1	3.86923	299.709	487.074	9.13146	74.4019	56.2139	45.449	4382.61	727.141
Msx1	154.264	640.725	2020.54	201.163	762.395	2751.64	251.409	531.991	138.368
Msx2	5.57977	39.9241	1113.85	6.99849	63.8116	1642.67	14.769	28.5171	16.5027
Dlx3	1.59259	11.9472	31.9244	3.21655	5.74412	33.1629	2.30085	101.75	14.7563
Dlx6	1.91146	2.28201	8.70768	0.851052	0.397096	7.02157	4.9166	11.6323	4.08197
Foxf1	1.31042	26.8069	1249.94	0	14.7038	1413.53	1.0147	37.3928	15.9832
Crb2	218.37	449.046	2833.54	230.81	443.449	2361.44	278.806	1004.7	1107.13
Nog	2.26703	62.369	218.061	2.4989	31.4523	128.832	0.605538	35.4896	65.4072
Tshz1	23.9309	136.475	275.54	25.7174	92.4895	153.999	43.9757	925.495	1416.5
Alx1	36.2672	17.6767	369.042	25.1957	39.751	249.193	20.9502	5.19	18.5007
Bmp4	77.2344	74.1088	1087.78	93.5915	50.3526	910.697	91.6409	55.7768	17.1302
Bmp2	27.379	297.282	380.357	49.7725	359.775	544.722	10.7875	17.6086	21.7177
Tbx3	14.5186	273.154	1127.54	33.7688	341.869	2755.29	34.3439	23.2101	8.12562
Tmem107	171.104	244.358	167.313	183.533	233.583	197.158	136.461	225.492	161.454
Sema3a	5.18926	55.2239	170.926	3.6297	21.571	276.022	2.09992	57.8397	680.533
Hoxa2	0	4.76229	47.6263	0	0	0.896929	0	196.566	330.168
Hoxa4	0	0	8.03843	0	0	0	0	197.665	138.466
Hoxb3	0	20.5516	117.598	0	6.90033	43.5779	2.81945	513.212	425.152
Hoxb4	0.345954	4.38217	110.141	1.14261	0.831138	24.9001	1.08977	822.715	715.458
Hoxb5	0	0	25.0196	0	0	3.88473	0	416.361	222.995
Hoxd3	0	0.612379	5.77929	0	0	0	0	99.8661	146.255
Hoxd4	0.618511	0.304416	5.84334	0	0	0	0	143.127	189.915
Grhl3	22.5759	138.537	23.2437	19.7244	150.827	91.4193	49.5614	210.469	197.253
Meox1	3.55036	4.94783	60.874	1.2524	5.85308	12.3601	0.605538	245.479	9103.12
Mllt3	212.985	222.088	397.393	200.33	200.72	433.516	276.277	1514.45	2542.36
Pax3	4.84155	8.04225	116.651	3.58136	10.2064	57.7708	8.32186	13.8086	1620.6
Ssbp3	3221.56	3776.58	3923.3	3139.39	4200.76	3789.22	3316.04	2839.56	3468.77
Ets2	421.481	925.934	542.092	424.003	462.057	511.158	499.331	2239.67	1573.92
Rfx3	428.873	609.784	657.084	497.207	537.39	516.172	414.477	557.87	951.451
Aldh1l2	35.2136	41.2302	77.6394	26.9037	24.3544	49.2698	22.7537	33.3194	87.7914
Fgf3	2.27664	578.167	150.15	1.25831	617.942	732.572	2.41483	1204.84	72.1337
Myf5	0.628124	3.44379	0.770445	2.79636	5.36549	0.896929	14.6967	15.2739	11.0509
Bmi1	154.332	444.439	627.159	187.531	465.55	594.169	196.191	324.322	1287.71
Tdrkh	232.289	234.153	204.014	177.944	225.611	246.516	176.832	172.963	420.455
Hes7	4.77777	120.58	12.7277	5.39916	6.41461	3.80507	2.06833	2200.79	408.296
Fgf8	1775.29	2830.42	379.516	1968.18	2482.72	706.58	1256.78	2074.15	437.609
Zeb2	216.624	404.462	504.149	184.028	260.602	419.945	188.367	767.406	884.513
Lrp4	454.359	467.428	464.787	452.089	370.701	338.467	588.656	948.339	1082.87
Sufu	1364.22	1427.3	1313.8	1472.28	1515.17	1200.19	1429.35	1792.41	1460.41
Ldb1	1917.87	2295.26	2813.17	1830.56	2491.45	2683.18	2066.69	2790.05	3020.61
Celsr1	533.877	975.121	820.302	584.257	920.852	847.764	710.145	2064.28	1641.11
Rspo3	105.053	941.438	413.508	99.1231	149.283	180.894	148.744	3658.23	760.341
Wnt5a	24.1161	981.454	897.675	16.7642	457.442	824.426	25.7726	1816.02	1303.59
Sox2	682.98	109.468	205.332	494.615	182.94	240.522	209.565	755.742	1041.95
Cdx2	37.2281	174.474	223.569	38.5598	9.45108	41.6402	522.088	6012.27	2765.85
Cdx4	0.345954	0.326002	0	0.845148	0	0	0.479682	103.699	198.362
Peg12	17.4486	235.269	462.392	13.8672	151.621	200.249	21.5351	386.805	537.694
Zbtb16	10.7612	53.3396	168.706	10.1408	92.7207	229.87	17.5733	98.1129	646.361
Sox13	428.394	415.896	389.182	401.546	599.402	350.973	344.766	1542.16	921.942
Hoxc5	0.345954	0.610606	1.42465	0.279748	0.397096	0.355661	0	149.431	193.711
Hoxb8	0.691908	0	18.7641	0.285652	0	5.67922	0.28331	1461.77	1595.05
Tbx6	4.84155	900.214	47.3304	14.6783	123.347	29.9565	12.129	3755.41	242.68
Foxc2	0.309256	413.088	860.179	0.571303	217.431	263.886	0.365697	558.644	3464.29
Sox11	1909.82	2221.9	2796.08	1961.34	1799.68	2310.01	2237.71	2989.94	5011.18
Hes5	5.1412	4.96587	7.32018	4.20101	2.69292	8.52325	3.00395	76.1858	69.3755
Tbx18	2.92224	0.304416	2.50442	1.8119	0.397096	0.387401	1.90355	1.5946	296.777
Wls	508.867	777.219	3312.99	496.555	825.213	3257.66	671.273	1426.35	2504.55
Gdf11	101.919	90.1449	191.392	88.7461	81.3599	126.053	106.461	414.155	834.764
Hes3	0.618511	1.26261	6.18981	0.839245	2.3309	2.56866	10.6978	191.396	97.9741
Hoxa5	0	0.306189	14.4466	0.279748	0	0	0	792.598	580.775
Hoxb6	0	0	44.1561	0	0	12.3458	0	473.925	455.434
Hoxb7	0.309256	0	0.745147	0.279748	0	0.581101	0.845379	311.994	784.087
Hoxc4	1.69307	5.27738	5.62655	1.65375	2.29395	3.46559	1.69531	293.083	549.641
Hoxc8	0.318869	0	2.55662	0.285652	0	0	0.806461	86.1249	869.802
Hoxd8	0.691908	1.56703	9.10315	0.856955	0	0.711321	1.00283	248.753	433.151
Hoxd9	0.691908	0	25.5684	0	0.343548	2.38305	0.888848	869.826	541.057
Hoxa6	0	0	0	0	0	0	0	6.13631	45.1384
Hoxa7	1.59259	0.304416	3.59605	2.20735	0	0.1937	1.28614	147.91	880.237
Hoxa9	0	0	0.692951	0	0.397096	0.1937	0	87.1022	663.264
Hoxb9	0.974078	0	10.6575	2.3714	0.343548	3.31172	4.723	1254.36	3529.52
Hoxc6	0.956606	1.5688	0.385223	1.41645	0	0.387401	0.28331	58.0193	532.267
Hoxc9	0.309256	0.632191	1.09162	0	0	0.1937	0	27.9422	498.031
Hoxc10	0.318869	0	0.359925	0	0	0	1.52598	3.4967	159.681
Hoxa10	0.318869	0.306189	0.359925	0	0.415569	0	0.28331	18.4037	144.606
