## Supplementary Table 4 for "Competing regulatory modules control the transition between mammalian gastrulation modes"

### Sheet: AP_filtered_nrm-counts_TRE.Eo
gene	72_-DOX	96_-DOX	72_+ DOX	96_+ DOX	72_WT_CHIR	96_WT_CHIR
Snai1	1771.69	751.788	1264.81	1092.14	1603.37	1044.48
Evx1	1340.31	2861.28	183.542	710.669	5441.77	605.006
Dkk1	1005.41	463.34	347.105	257.715	1254.35	83.6126
Nphp3	613.08	458.219	579.134	310.809	820.508	476.774
Bmp7	2137.24	702.276	1094.2	741.918	1292.38	636.399
Six2	417.725	94.0547	439.678	32.3531	76.1459	59.0993
Nanog	952.549	1308.64	277.331	53.7425	789.858	3.4673
Dpcd	N.A.	N.A.	N.A.	N.A.	391.541	320.249
Hhex	508.313	68.1356	278.89	39.5006	136.464	85.2176
Tulp3	910.905	858.248	862.12	852.599	1705.18	1449.69
Dvl2	1665.64	1516.97	1601.78	1448.87	2902.8	2560.88
Lhx1	9922.72	1437.34	3670.46	1093.63	2034.9	1560.95
Mesp1	684.409	232.901	465.128	336.289	307.276	297.007
Foxa2	1353.87	477.873	539.739	64.3183	258.177	20.6397
Sox17	1265.98	38.3752	1242.71	118.547	31.4814	59.62
Gsc	1734.81	849.596	193.557	83.7796	665.408	37.0787
Lbx1	0.330737	1.68149	3.00463	11.1812	3.71319	6.0515
Cyp26a1	1637.42	191.773	1165.87	228.399	293.554	249.55
Fkbp8	2300.35	2292.8	2055.62	1998.94	4185.06	3780.57
Hes1	1772.33	1200.9	851.866	340.752	1384.39	631.401
Otx1	194.055	47.3842	150.021	2.14977	57.4107	3.8789
Otx2	1621.99	145.152	947.541	13.4177	138.596	10.5579
Fgf10	400.439	101.974	592.595	335.662	280.231	209.149
Hoxb1	177.046	436.768	447.559	2566.62	2560.37	2075.17
Msx1	750.22	454.814	321.942	687.466	692.132	524.41
Msx2	15.5084	18.464	40.1788	63.1348	39.0874	16.6528
Dlx3	2.69824	1.3866	45.0056	30.572	16.6964	70.8403
Dlx6	0.330737	2.0592	1.18422	3.8434	6.40627	6.14587
Foxf1	10.5922	0.672598	194.024	449.023	5.09763	146.862
Crb2	173.395	203.692	529.968	939.731	605.338	1399.25
Nog	10.8457	4.99694	15.2272	27.383	20.9756	30.9141
Tshz1	193.92	150.897	507.177	932.629	547.407	2018.86
Alx1	7.58205	13.724	315.736	40.2553	15.8458	151.992
Bmp4	20.7984	38.2867	50.4721	120.061	98.8417	58.0464
Bmp2	103.678	27.994	125.789	73.4642	45.2346	59.4159
Tbx3	14.9053	2.88625	157.651	146.327	38.7899	54.4212
Tmem107	143.752	122.751	105.237	156.725	217.692	244.476
Sema3a	9.15208	3.84366	67.5646	116.218	52.3372	493.865
Hoxa2	3.29492	5.16484	70.4232	199.61	106.408	566.314
Hoxa4	1.78043	4.56439	5.99199	101.944	121.792	228.568
Hoxb3	3.58365	8.168	147.723	329.659	219.497	987.473
Hoxb4	10.3387	53.7782	50.4643	455.524	652.198	1469.53
Hoxb5	0	1.44481	4.12576	113.644	108.712	458.805
Hoxd3	0.590273	0	5.10771	103.322	7.61848	352.779
Hoxd4	0.26274	2.00771	7.02926	80.0768	48.0418	404.605
Grhl3	33.4177	27.3661	75.6381	118.119	171.478	269.667
Meox1	2.85418	1.78111	660.253	1446.36	2.92687	12100.7
Mllt3	232.47	352.375	533.866	1462	1454.44	4024.23
Pax3	2.3675	1.82923	157.266	110.166	9.70733	1737.88
Ssbp3	3078.98	1966.68	3518.4	2895.34	4236.35	6075.1
Ets2	738.772	1239.78	821.312	1509.02	3181.86	2418.99
Rfx3	662.975	810.205	808.758	827.266	1714.22	1624.46
Aldh1l2	42.0119	41.7972	28.1611	82.7601	85.0032	196.037
Fgf3	319.468	39.6716	139.865	375.28	124.269	466.529
Myf5	3.09413	23.0519	0	1.02596	22.0511	9.95604
Bmi1	668.114	242.466	904.187	560.268	482.302	1643.53
Tdrkh	127.815	105.473	110.285	105.835	228.549	292.64
Hes7	102.037	127.01	35.7549	939.809	1132.78	1591.84
Fgf8	1331.87	1579.71	405.069	882.291	2927.11	916.733
Zeb2	476.265	403.044	854.784	941.169	1219.16	2066.6
Lrp4	388.654	388.143	521.479	797.504	818.695	1447.06
Sufu	1208.19	1068.15	1347.54	1394.64	2321.18	2878.74
Ldb1	1888.94	1292.25	2388.09	2210.29	3823.24	5036.05
Celsr1	1098.47	1033.04	871.068	1205.59	2784.76	2230.18
Rspo3	468.507	479.191	283.817	2105.46	1871.25	2476.9
Wnt5a	455.439	442.503	573.642	1739.36	1688.03	2577.39
Sox2	85.8779	323.377	42.5861	361.452	1064.22	1062.53
Cdx2	200.425	2794.68	134.667	2305.02	7679.33	2843.93
Cdx4	1.80642	2.89298	0	19.9469	41.4047	38.8122
Peg12	122.688	69.1109	559.518	436.958	71.8903	526.277
Zbtb16	15.6551	10.1992	151.295	114.56	49.1995	516
Sox13	195.334	252.715	511.222	657.164	694.908	1143.32
Hoxc5	0.95661	5.91294	3.5449	65.5824	281.143	193.883
Hoxb8	4.25473	198.541	6.37405	867.874	2437.01	1873.57
Tbx6	607.755	216.531	230.503	1988.28	2046.08	2677.15
Foxc2	33.9848	1.78111	3609.27	2378.15	3.63513	10059.1
Sox11	1766.17	1921.96	3474.2	3581.38	6229.51	7989.05
Hes5	3.44802	0.332937	4.96423	69.9485	11.3519	196.421
Tbx18	1.74483	3.6137	23.5937	29.0611	16.9643	267.721
Wls	822.909	836.099	1511.3	1696.66	2034.85	3368.67
Gdf11	56.019	113.318	143.844	411.315	501.991	929.847
Hes3	0.625874	41.6433	1.14792	60.2184	172.102	69.3704
Hoxa5	2.17276	8.22285	17.2732	241.006	272.326	503.611
Hoxb6	0	1.05366	1.17471	250.289	375.795	686.866
Hoxb7	0.330737	21.737	1.549	154.159	299.323	861.563
Hoxc4	3.35971	12.7665	5.23564	139.941	278.159	549.591
Hoxc8	0	2.01107	1.08308	308.708	171.408	1051.54
Hoxd8	0.92101	10.8445	4.25369	164.244	54.627	252.293
Hoxd9	0	29.9782	6.6472	479.205	80.3151	124.689
Hoxa6	0	0	0	5.38773	6.2008	21.492
Hoxa7	1.44969	2.74188	4.54413	157.306	49.0684	407.064
Hoxa9	0	4.6226	0	26.3448	27.588	34.2336
Hoxb9	1.87762	168.236	7.88501	1087.96	2462.73	3598.57
Hoxc6	2.04317	5.84129	3.8431	111.388	110.586	242.3
Hoxc9	0	0.332937	0	39.4538	26.7129	149
Hoxc10	0	0	0	0.673064	1.02817	0.646195
Hoxa10	0.295137	2.78664	0	7.9199	8.13813	7.7867
